# Structural Maintenance of Chromosome 3 interacts with the Topoisomerase VI complex and contributes to the oxidative stress response in *Arabidopsis thaliana*

**DOI:** 10.1101/2022.10.27.514040

**Authors:** Florent Velay, Dina Abdallah, Cécile Lecampion, Nadia Kbiri, Stefano D’Alessandro, Benjamin Field, Christophe Laloi

## Abstract

In plants adverse environmental conditions can induce the accumulation of reactive oxygen species, such as singlet oxygen or hydrogen peroxide, at the level of the photosynthetic apparatus. The coordinated action of nucleus-encoded genes is required for containing the deleterious effects of reactive oxygen species. The regulation of such genes follows a molecular signalling process between the chloroplast and the nucleus called retrograde signalling. Previously, we proposed that the Topoisomerase VI (Topo VI) complex participates in the singlet oxygen stress response by regulating the expression of specific subsets of nuclear genes. However, the underlying molecular mechanisms remain unresolved. In this study, we demonstrate that the Topo VI subunit BIN4 interacts with the cohesin subunit AtSMC3. We also show that, similarly to Topo VI mutants, a line suppressing AtSMC3 shows constitutive activation of singlet oxygen response genes and enhanced tolerance to photooxidative stress. Together, these results suggest that Topo VI and AtSMC3 control the expression of singlet oxygen response genes and are possibly involved in the acclimation of plants to photooxidative stress conditions.
