## Supplemental Table 1 for "Structural Maintenance of Chromosome 3 interacts with the Topoisomerase VI complex and contributes to the oxidative stress response in *Arabidopsis thaliana*"

### Sheet: Y2H
Table S1. Yeast two-hybrid screen using the full-length Arabidopsis BIN4 as a bait
Nature: cDNA
Reference Bait Fragment: BIN4 (2-451) ; hgx1216v1
Prey Library: Arabidopsis thaliana RP1
Vector(s): pB27 (LexA, C-terminal fusion)
Tested Diploids: 47.22 millions (pB27)
3AT Concentration: 2.0 mM (pB27)
Clone Name	Gene ID	Gene Names	Start	Stop	Frame	Orientation	% Id 5p/3p	5p Sequence	3p Sequence	Frag theoretical Sequence
hgx1216v1_pB27A-20	AT1G48380	HYP7, HYPOCOTYL 7, RHL1, ROOT HAIRLESS 1	3	No Data	IF	Sense	98.9 / 97.5	GGTACGAGCTTCATCGTCGAAAAAAGGAGGATCAAAAGGAGGAGACAAAGACGACGCAAAGTCAAAACAGAGGAAGAGATTAAAAACCCTAGCTCTCGATAACCAATTGCTCTCTGATTCTCCGGCGAAATCTCATTCCTCTCTCAAACCTTCAAAGCAAGTTCTCAAACACCATGGCACCGACATCATCCGCAAATCTCAGCGCAAGAATCGCTTTCTCTTCTCCTTCCCTGGTCTTCTCGCTCCTATCTCCGCCGCTACCATCGGCGATCTCGATCGATTATCTACCAAAAACCCTGTCCTCTACCTTAATTTCCCACAGGGTCGTATGAAACTTTTTGGAACGATTTTGTATCCGAAGAACAGATACTTGACTCTTCAATTCTCTAGAGGAGGCAA…	GTCTCGATGAACCACAAATACTTGCTCAAGCAAAAGAATACTGAGTTTGAATTTCTTCTTCTGTGTAGGAGGAGCAGGTTCGGTGAAGAAGTTGGCGGATGCTGAAATTGGTGGCCAACCATCAGAGACACACTCAGTATTCTTTGCCTGAGCTAGTTTTTTAGGGAAATCAAGACGAGCTTCTTCTGGATTTTCCTCTTTTGTCCCAATCCACCATGACTCAGAGAACACAATCATGTTATCAAAATAATCATCACATAAGACATTTTTGCCTCCTCTAGAGAATTGAAGAGTCAAGTATTTGTTTTTTGGATACAAAATCGTTCCAAAAAGTTTCATACGACCCTGTGGGAAATTAAGGTAGAGGACAGGGTTTTTGGTAGATAATCGATCGAGATC…
hgx1216v1_pB27A-3			3	No Data	IF	Sense	99.4 / 96.4	GGTACGAGCTTCATCGTCGAAGAAAGGAGGATCAAAAGGAGGAGACAAAGACGACGCAAAGTCAAAACAGAGGAAGAGATTAAAAACCCTAGCTCTCGATAACCAATTGCTCTCTGATTCTCCGGCGAAATCTCATTCCTCTCTCAAACCTTCAAAGCAAGTTCTCAAACACCATGGCACCGACATCATCCGCAAATCTCAGCGCAAGAATCGCTTTCTCTTCTCCTTCCCTGGTCTTCTCGCTCCTATCTCCGCCGCTACCATCGGCGATCTCGATCGATTATCTACCAAAAACCCTGTCCTCTACCTTAATTTCCCACAGGGTCGTATGAAACTTTTTGGAACGATTTTGTATCCGAAGAACAGATACTTGACTCTTCAATTCTCTAGAGGAGGCAA…	TTCTATATCTTTTTTGAAATCAAAAGAGGTTTTTTTGGAATTTATCTGTTGCCCCCCAACACCTTGTGTTTCAGAGCAAACAATAGTGGTCCGGCAGAGAATACTGATTTTGATTTTCAACTCGGTCCAGGAAGAGCAGCATTGGAGAAGAAGTTGGCGGATTCCGAAATGGGTTGCCAACCAATAGAGACAGACTCAGGATTCTTTGCCTGAGGTAGTTTTTTAGGGAAATCAAGACGAGCTTTTTTTGGATTTTCCTCTTTTGTCCCAATCCACCATGACTCAGAGAACACAATCAAGTTATCAAAATAATCATCACATAAGACATTTTTGCCTCCTCTAGAGAATTGAAGAGTCAAGTATCTGTTTTTCGGATACAAAATCGTTCCAAAAAGTTTC…
hgx1216v1_pB27A-30			3	No Data	IF	Sense	96.3	GGTACAAGCTTCATCGTCAAAGAAAGGAGGATCAAAAGGAGGAAACAAAGACAACGCAAAGTCAAAACAGAGGAAAAGATTAAAAACCCTAGCTCTCGATAACCAATTGCTCTCTGATTCTCCGGCGAAATCTCATTCCTCTCTCAAACCTTCAAAGCAAGTTCTCAAACACCATGGCACCGACCTCATCCGCAAATCTCACCGCAAGAATCGCTTTCTCTTCTCCTTCCCTGGTCTTCTCGCTCCTATCTCCGCCGCTACCATCGGCGATCTCGATCGATTATCTACCAAAAACCCTGTCCTCTACCTTAATTTCCCACAGGGTCGTATGAAATTTTTTGGAACGATTTTGTATCCCAAAAACAGATACTTGACTCTTCAATTCTCTAGAGGAGGCAA…
hgx1216v1_pB27A-25			3	No Data	IF	Sense	98.8 / 91.7	GGTACGAGCTTCATCGTCGAAGAAAGGAGGATCAAAAGGAGGAAACAAAGACGACGCAAAGTCAAAACAGAGGAAGAGATTAAAAACCCTAGCTCTCGATAACCAATTGCTCTCTGATTCTCCGGCGAAATCTCATTCCTCTCTCAAACCTTCAAAGCAAGTTCTCAAACACCATGGCACCGACATCATCCGCAAATCTCAGCGCAAGAATCGCTTTCTCTTCTCCTTCCCTGGTCTTCTCGCTCCTATCTCCGCCGCTACCATCGGCGATCTCGATCGATTATCTACCAAAAACCCTGTCCTCTACCTTAATTTCCCACAGGGTCGTATGAAACTTTTTGGAACGATTTTGTATCCGAAGAACAGATACTTGACTCTTCAATTCTCTAGAGGAGGCAA…	GATTTTAACTTCTTTAGGTAGCGCAGGTCTGGAGAAGTAGTTTTTGGGATCTGAAATTGTTGCACAAACTTCCGTGAGAAAACCAGAGATATTAGCCTAAGGTAGTTCTTTAGGGGAAGCAAGACGAGGTTTTTCGGGATTGTCCTCTTTTGTTCCAATTCACCATGACTCAGAGAACACAATCAAGTTATCAAAATAATCATCACATAAGACATTTTTGCCTCCTCTAGAGAATTGAAGAGTCAAGTATATGTTTTTTGGATACAAAATCGTTCCAAAAAGTTTCATACGACCCTGTGGGAAAATAAGGTAGAGGACAGGGTTTTTGGTAGATAATCGATCGAGATCGCCGATGT
hgx1216v1_pB27A-31			48	691	IF	Sense	99.7 / 99.4	CAAAGACGACGCAAAGTCAAAACAGAGGAAGAGATTAAAAACCCTAGCTCTCGATAACCAATTGCTCTCTGATTCTCCGGCGAAATCTCATTCCTCTCTCAAACCTTCAAAGCAAGTTCTCAAACACCATGGCACCGACATCATCCGCAAATCTCAGCGCAAGAATCGCTTTCTCTTCTCCTTCCCTGGTCTTCTCGCTCCTATCTCCGCCGCTACCATCGGCGATCTCGATCGATTATCTACCAAAAACCCTGTCCTCTACCTTAATTTCCCACAGGGTCGTATGAAACTTTTTGGAACGATTTTGTATCCAAAGAACAGATACTTGACTCTTCAATTCTCTAGAGGAGGCAAAAATGTCTTATGTGATGATTATTTTGATAACATGATTGTGTTCTC…	CAAAGACGACGCAGAGTCAAAACAGAGGAAGAGATTAAAAACCCTAGCTCTCGATAACCAAATGCTCTCTGATTCTCCGGCGAAATCTCATTCCTCTCTCAAACCTTCAAAGCAAGTTCTCAAACACCATGGCACCGACATCATCCGCAAATCTCAGCGCAAGAATCGCTTTCTCTTCTCCTTCCCTGGTCTTCTCGCTCCTATCTCCGCCGCTACCATCGGCGATCTCGATCGATTATCTACCAAAAACCCTGTCCTCTACCTTAATTTCCCACAGGGTCGTATGAAACTTTTTGGAACGATTTTGTATCCGAAGAACAGATACTTGACTCTTCAATTCTCTAGAGGAGGCAAAAATGTTTTATGTGATGATTATTTTGATAACATGATTGTGTTCTT…	CAAAGACGACGCAGAGTCAAAACAGAGGAAGAGATTAAAAACCCTAGCTCTCGATAACCAATTGCTCTCTGATTCTCCGGCGAAATCTCATTCCTCTCTCAAACCTTCAAAGCAAGTTCTCAAACACCATGGCACCGACATCATCCGCAAATCTCAGCGCAAGAATCGCTTTCTCTTCTCCTTCCCTGGTCTTCTCGCTCCTATCTCCGCCGCTACCATCGGCGATCTCGATCGATTATCTACCAAAAACCCTGTCCTCTACCTTAATTTCCCACAGGGTCGTATGAAACTTTTTGGAACGATTTTGTATCCGAAGAACAGATACTTGACTCTTCAATTCTCTAGAGGAGGCAAAAATGTCTTATGTGATGATTATTTTGATAACATGATTGTGTTCTC…
hgx1216v1_pB27A-5			157	No Data	OOF1	Sense	96.3	AAGCAAGTTCTCAAACACCATGGCACCGACGGATCCGCAAATCTCAGCGCAAGAATCGCTTTCTCTTCTCCTTCCCTGGTCTTCTCGCTCCTATCTCCGCCGCTACCATCGGCGATCTCGATCGATTATCTACCAAAAACCCTGTCCTCTACCTTAATTTCCCACAGGGTCGTATGAAACTTTTTGGAACGATTTTGTATCCAAAAAACAGATACTTGACTCTTCAATTCTCTAGAGGAGGCAAAAATGTCTTATGTGATGATTATTTTGATAACATGATTGTGTTCTCTGAGTCATGGTGGATTGGGACAAAAGAGGAGAATCCAAAAAAAGCTCGTCTTGATTTCCCTAAAGAACTAGCTCAGGCAGAGAATACTGAGTTTGATTTCCAAGGCGGTG…
hgx1216v1_pB27A-12			183	1309	IF	Sense	99.1 / 64.4	CGACATCATCCGCAAATCTCAGCGCAAGAATCGCTTTCTCTTCTCCTTCCCTGGTCTTCTCGCTCCTATCTCCGCCGCTACCATCGGCGATCTCGATCGATTATCTACCAAAAACCCTGTCCTCTACCTTAATTTCCCACAGGGTCGTATGAAACTTTTTGGAACGATTTTGTATCCAAAGAACAGATACTTGACTCTTCAATTCTCTAGAGGAGGCAAAAATGTCTTATGTGATGATTATTTTGATAACATGATTGTGTTCTCTGAGTCATGGTGGATTGGGACAAAAGAGGAGAATCCAGAAAAAGCTCGTCTTGATTTCCCTAAAGAACTAGCTCAGGCAGAGAATACTGAGTTTGATTTCCAAGGCGGTGCTGGAGGAGCAGCTTCGGTGAAGAA…	GGTCGTGGACGTGGCTCGGATTTATCCACACGATACACACTGAGCGGACAAGGGATGGCTAGGAGGATCTGTGCTGGTTCAGGAACACCGTCATAACCCCGGTCCATTATCGGTCGGCGTTTGAGAATTTGGAGAAATCACTTGGAAATTCTCTGGGCCCTCTTGGGAAAGAAGCAACATATGTGAAGAGTGGAACACTCTTGGACCGGAAATCTCAACGGGGTGTTTTGGGATTTTAAAGTTGAATGGGTTTTTGGGGCTTGCAAACAAGTGGCCGGAAAAAATTTCGGGTAAAAGGGGAAAAAAAAAAGGGAAAAACAGAAGGGGGGTTCAAGGAATTTTTTTTACCCCTTTTTAAAAAGGGGGGGGGAAAAAGGGGGGGAATTCCCGGGGGAAATT…	CGACATCATCCGCAAATCTCAGCGCAAGAATCGCTTTCTCTTCTCCTTCCCTGGTCTTCTCGCTCCTATCTCCGCCGCTACCATCGGCGATCTCGATCGATTATCTACCAAAAACCCTGTCCTCTACCTTAATTTCCCACAGGGTCGTATGAAACTTTTTGGAACGATTTTGTATCCGAAGAACAGATACTTGACTCTTCAATTCTCTAGAGGAGGCAAAAATGTCTTATGTGATGATTATTTTGATAACATGATTGTGTTCTCTGAGTCATGGTGGATTGGGACAAAAGAGGAGAATCCAGAAGAAGCTCGTCTTGATTTCCCTAAAGAACTAGCTCAGGCAGAGAATACTGAGTTTGATTTCCAAGGCGGTGCTGGAGGAGCAGCTTCGGTGAAGAA…
hgx1216v1_pB27A-1			183	No Data	IF	Sense	95.6	CGACATCATCCGCAAATCTCAGCGCAAGAATCGCTTTCTCTTCTCCTTCCCTGGTCTTCTCGCTCCTATCTCCGCCGCTACCATCGGCGATCTCGATCGATTATCTACCAAAAACCCTGTCCTCTACCTTAATTTCCCACAGGGTCGTATGAAACTTTTTGGAACGATTTTGTATCCAAAGAACAGATACTTGACTCTTCAATTCTCTAGAGGAGGCAAAAATGTCTTATGTGATGATTATTTTGATAACATGATTGTGTTCTCTGAGTCATGGTGGATTGGGACAAAAGAGGAGAATCCAGAAAAAGCTCGTCTTGATTTCCCTAAAGAACTAGCTCAGGCAGAGAATACTGAGTTTGATTTCCAAGGCGGTGCTGGAGGAGCAGCTTCGGTGAAGAA…
hgx1216v1_pB27A-36	AT2G27170	TTN7 (TITAN7) / SMC3(STRUCTURAL MAINTENANCE OF CHROMOSOMES 3)	576	2428	IF	Sense	99.2 / 92.6	TGTCCACTACTTGGATGAAAGACTAAGAGAATTGGACGAAAAGAAAGAAAAACTCAAAAAATATCAACAACTTGACAAACAGAGAAAATCACTGGAATACACCATTTACGACAAAGAGCTTCACGATGCTCGGGAGAAACTGGAACAGGTAGAAGTTGCACGAACTAAGGCATCTGAAGAGTCCACAAAAATGTATGATAGAGTGGAGAAGGCCCAGGACGACTCCAAGTCTTTAGATGAATCCCTGAAAGAACTGACAAAGGAGCTTCAGACGTTATACAAGGAGAAAGAAACTGTTGAAGCTCAACAAACTAAAGCGTTAAAGAAAAAGACAAAGCTGGAGCTTGATGTGAAAGACTTTCAGGATCGAATTACTGGAAATATTCAGTCTAAGAATGA…	ATCCAGGATATTTGGACACGTGAATTTTTCAAGGGTGGATGTGTGACTTCCACTTCTGAATCGGATAAGGCGCTTGCGTCAGCTAGCAAAGATTCTATGCAATACCTCTGCTCAAAAAGTTAAAGTTCGATTCATAGTTTGAACAGCATTGGGTCAGGTTTTTGGTAGAACAGTAGTATGCCGTGATTGAATGGGCAACAAGAGGTGCTAAGAATGATGACCTCGATTGTTAACTATGGAAGGTGACCAGGTGAGCAGAAAGGGTGGTATGACCGGTGGATTTTATGACCACAGGCGGTCAAAAGTGAGATTCATGAATATAATAATGCAAAATACAAAGTTTATAAATTAGAAGGAGAAGGAAATGGAGGATGTTAGAAGGCAGGTGCAAGTGATAGA…	TGTCCACTACTTGGATGAAAGACTAAGAGAATTGGACGAAGAGAAAGAAGAACTCAGAAAATATCAACAACTTGACAAACAGAGAAAATCACTGGAATACACCATTTACGACAAAGAGCTTCACGATGCTCGGGAGAAACTGGAACAGGTAGAAGTTGCACGAACTAAGGCATCTGAAGAGTCCACAAAAATGTATGATAGAGTGGAGAAGGCCCAGGACGACTCCAAGTCTTTAGATGAATCCCTGAAAGAACTGACAAAGGAGCTTCAGACGTTATACAAGGAGAAAGAAACTGTTGAAGCTCAACAAACTAAAGCGTTAAAGAAAAAGACAAAGCTGGAGCTTGATGTGAAAGACTTTCAGGATCGAATTACTGGAAATATTCAGTCTAAGAATGA…
Tested Diploids: 47.22 millions (pB27) + 44.33 millions (pB27)
3AT Concentration: 2.0 mM (pB27) + 0.5 mM (pB27)
Clone Name	Gene ID	Other Gene Names	Start	Stop	Frame	Orientation	% Id 5p/3p	5p Sequence	3p Sequence	Frag theoretical Sequence
hgx1216v1_pB27B-6	AT1G48380	HYP7, HYPOCOTYL 7, RHL1, ROOT HAIRLESS 1	2	No Data	OOF2	Sense	91.6	AGGTCCGAGCTTCATCGTCAAAGAAAGGAGGATCAAAAGGAGGATACAAAGACAACGCAAAGTCAAAACAGAGGAAGAGATTAAAAACCCTAGCTCTCGATAACCAATTGCTCTCTGATTCTCCGGCGAAATCTCATTCCTCTCTCAAACCTTCAAAGCAAGTTCTCAAACACCATGGCCCCGACTTCATCCGCAAATCTCAGCGCAAGATTCGCTTTCTCTTCTCCTTCCCTGGTCTTCTCGCTCCTATCTCCGCCGCTACCATCGGCGATCTAAAACGATTATCTACCAAAAACCCTGTCCTCAACCAAAATTTCCCACGGGGTCGTATGAAACTTTTTGAAACAATTTTGTATCCAAAGAACAGATTCTTGACTCTTCAATTCTCTAGAGGAGGCA…
hgx1216v1_pB27A-20			3	No Data	IF	Sense	98.9 / 97.5	GGTACGAGCTTCATCGTCGAAAAAAGGAGGATCAAAAGGAGGAGACAAAGACGACGCAAAGTCAAAACAGAGGAAGAGATTAAAAACCCTAGCTCTCGATAACCAATTGCTCTCTGATTCTCCGGCGAAATCTCATTCCTCTCTCAAACCTTCAAAGCAAGTTCTCAAACACCATGGCACCGACATCATCCGCAAATCTCAGCGCAAGAATCGCTTTCTCTTCTCCTTCCCTGGTCTTCTCGCTCCTATCTCCGCCGCTACCATCGGCGATCTCGATCGATTATCTACCAAAAACCCTGTCCTCTACCTTAATTTCCCACAGGGTCGTATGAAACTTTTTGGAACGATTTTGTATCCGAAGAACAGATACTTGACTCTTCAATTCTCTAGAGGAGGCAA…	GTCTCGATGAACCACAAATACTTGCTCAAGCAAAAGAATACTGAGTTTGAATTTCTTCTTCTGTGTAGGAGGAGCAGGTTCGGTGAAGAAGTTGGCGGATGCTGAAATTGGTGGCCAACCATCAGAGACACACTCAGTATTCTTTGCCTGAGCTAGTTTTTTAGGGAAATCAAGACGAGCTTCTTCTGGATTTTCCTCTTTTGTCCCAATCCACCATGACTCAGAGAACACAATCATGTTATCAAAATAATCATCACATAAGACATTTTTGCCTCCTCTAGAGAATTGAAGAGTCAAGTATTTGTTTTTTGGATACAAAATCGTTCCAAAAAGTTTCATACGACCCTGTGGGAAATTAAGGTAGAGGACAGGGTTTTTGGTAGATAATCGATCGAGATC…
hgx1216v1_pB27A-30			3	No Data	IF	Sense	96.3	GGTACAAGCTTCATCGTCAAAGAAAGGAGGATCAAAAGGAGGAAACAAAGACAACGCAAAGTCAAAACAGAGGAAAAGATTAAAAACCCTAGCTCTCGATAACCAATTGCTCTCTGATTCTCCGGCGAAATCTCATTCCTCTCTCAAACCTTCAAAGCAAGTTCTCAAACACCATGGCACCGACCTCATCCGCAAATCTCACCGCAAGAATCGCTTTCTCTTCTCCTTCCCTGGTCTTCTCGCTCCTATCTCCGCCGCTACCATCGGCGATCTCGATCGATTATCTACCAAAAACCCTGTCCTCTACCTTAATTTCCCACAGGGTCGTATGAAATTTTTTGGAACGATTTTGTATCCCAAAAACAGATACTTGACTCTTCAATTCTCTAGAGGAGGCAA…
hgx1216v1_pB27A-3			3	No Data	IF	Sense	99.4 / 96.4	GGTACGAGCTTCATCGTCGAAGAAAGGAGGATCAAAAGGAGGAGACAAAGACGACGCAAAGTCAAAACAGAGGAAGAGATTAAAAACCCTAGCTCTCGATAACCAATTGCTCTCTGATTCTCCGGCGAAATCTCATTCCTCTCTCAAACCTTCAAAGCAAGTTCTCAAACACCATGGCACCGACATCATCCGCAAATCTCAGCGCAAGAATCGCTTTCTCTTCTCCTTCCCTGGTCTTCTCGCTCCTATCTCCGCCGCTACCATCGGCGATCTCGATCGATTATCTACCAAAAACCCTGTCCTCTACCTTAATTTCCCACAGGGTCGTATGAAACTTTTTGGAACGATTTTGTATCCGAAGAACAGATACTTGACTCTTCAATTCTCTAGAGGAGGCAA…	TTCTATATCTTTTTTGAAATCAAAAGAGGTTTTTTTGGAATTTATCTGTTGCCCCCCAACACCTTGTGTTTCAGAGCAAACAATAGTGGTCCGGCAGAGAATACTGATTTTGATTTTCAACTCGGTCCAGGAAGAGCAGCATTGGAGAAGAAGTTGGCGGATTCCGAAATGGGTTGCCAACCAATAGAGACAGACTCAGGATTCTTTGCCTGAGGTAGTTTTTTAGGGAAATCAAGACGAGCTTTTTTTGGATTTTCCTCTTTTGTCCCAATCCACCATGACTCAGAGAACACAATCAAGTTATCAAAATAATCATCACATAAGACATTTTTGCCTCCTCTAGAGAATTGAAGAGTCAAGTATCTGTTTTTCGGATACAAAATCGTTCCAAAAAGTTTC…
hgx1216v1_pB27B-38			3	No Data	IF	Sense	98.2	GGTACGAGCTTCATCGTCAAAGAAAGGAGGATCAAAAGGAGGAGACAAAGACGACGCAAAGTCAAAACAGAGGAAGAGATTAAAAACCCTAGCTCTCGATAACCAATTGCTCTCTGATTCTCCGGCGAAATCTCATTCCTCTCTCAAACCTTCAAAGCAAGTTCTCAAACACCATGGCACCGACATCATCCGCAAATCTCAGCGCAAGAATCGCTTTCTCTTCTCCTTCCCTGGTCTTCTCGCTCCTATCTCCGCCGCTACCATCGGCGATCTCGATCGATTATCTACCAAAAACCCTGTCCTCTACCTTAATTTCCCACAGGGTCGTATGAAACTTTTTGGAACGATTTTGTATCCGAAGAACAGATACTTGACTCTTCAATTCTCTAGAGGAGGCAA…
hgx1216v1_pB27A-25			3	No Data	IF	Sense	98.8 / 91.7	GGTACGAGCTTCATCGTCGAAGAAAGGAGGATCAAAAGGAGGAAACAAAGACGACGCAAAGTCAAAACAGAGGAAGAGATTAAAAACCCTAGCTCTCGATAACCAATTGCTCTCTGATTCTCCGGCGAAATCTCATTCCTCTCTCAAACCTTCAAAGCAAGTTCTCAAACACCATGGCACCGACATCATCCGCAAATCTCAGCGCAAGAATCGCTTTCTCTTCTCCTTCCCTGGTCTTCTCGCTCCTATCTCCGCCGCTACCATCGGCGATCTCGATCGATTATCTACCAAAAACCCTGTCCTCTACCTTAATTTCCCACAGGGTCGTATGAAACTTTTTGGAACGATTTTGTATCCGAAGAACAGATACTTGACTCTTCAATTCTCTAGAGGAGGCAA…	GATTTTAACTTCTTTAGGTAGCGCAGGTCTGGAGAAGTAGTTTTTGGGATCTGAAATTGTTGCACAAACTTCCGTGAGAAAACCAGAGATATTAGCCTAAGGTAGTTCTTTAGGGGAAGCAAGACGAGGTTTTTCGGGATTGTCCTCTTTTGTTCCAATTCACCATGACTCAGAGAACACAATCAAGTTATCAAAATAATCATCACATAAGACATTTTTGCCTCCTCTAGAGAATTGAAGAGTCAAGTATATGTTTTTTGGATACAAAATCGTTCCAAAAAGTTTCATACGACCCTGTGGGAAAATAAGGTAGAGGACAGGGTTTTTGGTAGATAATCGATCGAGATCGCCGATGT
hgx1216v1_pB27A-31			48	691	IF	Sense	99.7 / 99.4	CAAAGACGACGCAAAGTCAAAACAGAGGAAGAGATTAAAAACCCTAGCTCTCGATAACCAATTGCTCTCTGATTCTCCGGCGAAATCTCATTCCTCTCTCAAACCTTCAAAGCAAGTTCTCAAACACCATGGCACCGACATCATCCGCAAATCTCAGCGCAAGAATCGCTTTCTCTTCTCCTTCCCTGGTCTTCTCGCTCCTATCTCCGCCGCTACCATCGGCGATCTCGATCGATTATCTACCAAAAACCCTGTCCTCTACCTTAATTTCCCACAGGGTCGTATGAAACTTTTTGGAACGATTTTGTATCCAAAGAACAGATACTTGACTCTTCAATTCTCTAGAGGAGGCAAAAATGTCTTATGTGATGATTATTTTGATAACATGATTGTGTTCTC…	CAAAGACGACGCAGAGTCAAAACAGAGGAAGAGATTAAAAACCCTAGCTCTCGATAACCAAATGCTCTCTGATTCTCCGGCGAAATCTCATTCCTCTCTCAAACCTTCAAAGCAAGTTCTCAAACACCATGGCACCGACATCATCCGCAAATCTCAGCGCAAGAATCGCTTTCTCTTCTCCTTCCCTGGTCTTCTCGCTCCTATCTCCGCCGCTACCATCGGCGATCTCGATCGATTATCTACCAAAAACCCTGTCCTCTACCTTAATTTCCCACAGGGTCGTATGAAACTTTTTGGAACGATTTTGTATCCGAAGAACAGATACTTGACTCTTCAATTCTCTAGAGGAGGCAAAAATGTTTTATGTGATGATTATTTTGATAACATGATTGTGTTCTT…	CAAAGACGACGCAGAGTCAAAACAGAGGAAGAGATTAAAAACCCTAGCTCTCGATAACCAATTGCTCTCTGATTCTCCGGCGAAATCTCATTCCTCTCTCAAACCTTCAAAGCAAGTTCTCAAACACCATGGCACCGACATCATCCGCAAATCTCAGCGCAAGAATCGCTTTCTCTTCTCCTTCCCTGGTCTTCTCGCTCCTATCTCCGCCGCTACCATCGGCGATCTCGATCGATTATCTACCAAAAACCCTGTCCTCTACCTTAATTTCCCACAGGGTCGTATGAAACTTTTTGGAACGATTTTGTATCCGAAGAACAGATACTTGACTCTTCAATTCTCTAGAGGAGGCAAAAATGTCTTATGTGATGATTATTTTGATAACATGATTGTGTTCTC…
hgx1216v1_pB27B-44			48	691	IF	Sense	99.8 / 99.7	CAAAGACGACGCAGAGTCAAAACAGAGGAAGAGATTAAAAACCCTAGCTCTCGATAACCAATTGCTCTCTGATTCTCCGGCGAAATCTCATTCCTCTCTCAAACCTTCAAAGCAAGTTCTCAAACACCATGGCACCGACATCATCCGCAAATCTCAGCGCAAGAATCGCTTTCTCTTCTCCTTCCCTGGTCTTCTCGCTCCTATCTCCGCCGCTACCATCGGCGATCTCGATCGATTATCTACCAAAAACCCTGTCCTCTACCTTAATTTCCCACAGGGTCGTATGAAACTTTTTGGAACGATTTTGTATCCGAAGAACAGATACTTGACTCTTCAATTCTCTAGAGGAGGCAAAAATGTCTTATGTGATGATTATTTTGATAACATGATTGTGTTCTC…	AAAGACGACGCAGAGTCAAAACAGAGGAGAGATTAAAAACCCTAGCTCTCGATAACCAATTGCTCTCTGATTCTCCGGCGGAAATCTCATTCCTCTCTCAAACCTTCAAAGCAAGTTCTCAAACACCATGGCACCGACATCATCCGCAAATCTCAGCGCAAGAATCGCTTTCTCTTCTCCTTCCCTGGTCTTCTCGCTCCTATCTCCGCCGCTACCATCGGCGATCTCGATCGATTATCTACCAAAAACCCTGTCCTCTACCTTAATTTCCCACAGGGTCGTATGAAACTTTTTGGAACGATTTTGTATCCGAAGAACAGATACTTGACTCTTCAATTCTCTAGAGGAGGCAAAAATGTCTTATGTGATGATTATTTTGATAACATGATTGTGTTCTCT…	CAAAGACGACGCAGAGTCAAAACAGAGGAAGAGATTAAAAACCCTAGCTCTCGATAACCAATTGCTCTCTGATTCTCCGGCGAAATCTCATTCCTCTCTCAAACCTTCAAAGCAAGTTCTCAAACACCATGGCACCGACATCATCCGCAAATCTCAGCGCAAGAATCGCTTTCTCTTCTCCTTCCCTGGTCTTCTCGCTCCTATCTCCGCCGCTACCATCGGCGATCTCGATCGATTATCTACCAAAAACCCTGTCCTCTACCTTAATTTCCCACAGGGTCGTATGAAACTTTTTGGAACGATTTTGTATCCGAAGAACAGATACTTGACTCTTCAATTCTCTAGAGGAGGCAAAAATGTCTTATGTGATGATTATTTTGATAACATGATTGTGTTCTC…
hgx1216v1_pB27B-14			57	No Data	IF	Sense	99.6	CGCAAAGTCAAAACAGAGGAAGAGATTAAAAACCCTAGCTCTCGATAACCAATTGCTCTCTGATTCTCCGGCGAAATCTCATTCCTCTCTCAAACCTTCAAAGCAAGTTCTCAAACACCATGGCACCGACATCATCCGCAAATCTCAGCGCAAGAATCGCTTTCTCTTCTCCTTCCCTGGTCTTCTCGCTCCTATCTCCGCCGCTACCATCGGCGATCTCGATCGATTATCTACCAAAAACCCTGTCCTCTACCTTAATTTCCCACAGGGTCGTATGAAACTTTTTGGAACGATTTTGTATCCAAAGAACAGATACTTGACTCTTCAATTCTCTAGAGGAGGCAAAAATGTCTTATGTGATGATTATTTTGATAACATGATTGTGTTCTCTGAGTCATG…
hgx1216v1_pB27B-29			57	No Data	IF	Sense	93.1	CGCCGAGGCAAAATTCGGAAGAGAGTCTCGCCCCTGATCTGCTAACCAATTGCTCTCTGATTCTCCGGAAAAATCTCATTCCTCTCTCAAACCTTCAAAACACGTTCTTACACACCATGGGGCCCACATCAGCCGCATATCTCAGCGCAGGAATCGCTTTCACTTCTCCTTCCCTGGTCTTCTCGCTCCTATCTCCGCCGCTACCATCGGCGATCTCGATCGATTATCTCCCAAAAACCCTGTCCTCTGCGTTATTTTCCCACAGGGTCGTATGAAACTTTTTGGAACGATTTTGTATCCAAAGAACAGATACTTGACTCTTCAATTCTCTAGAGGAGGCAAAAATGTCTTATGTGATGATTATTTTGATAACATGATGGTGTTCTCGGAGTCATGGTG…
hgx1216v1_pB27A-5			157	No Data	OOF1	Sense	96.3	AAGCAAGTTCTCAAACACCATGGCACCGACGGATCCGCAAATCTCAGCGCAAGAATCGCTTTCTCTTCTCCTTCCCTGGTCTTCTCGCTCCTATCTCCGCCGCTACCATCGGCGATCTCGATCGATTATCTACCAAAAACCCTGTCCTCTACCTTAATTTCCCACAGGGTCGTATGAAACTTTTTGGAACGATTTTGTATCCAAAAAACAGATACTTGACTCTTCAATTCTCTAGAGGAGGCAAAAATGTCTTATGTGATGATTATTTTGATAACATGATTGTGTTCTCTGAGTCATGGTGGATTGGGACAAAAGAGGAGAATCCAAAAAAAGCTCGTCTTGATTTCCCTAAAGAACTAGCTCAGGCAGAGAATACTGAGTTTGATTTCCAAGGCGGTG…
hgx1216v1_pB27B-17			182	No Data	OOF2	Sense	97.1	ACGACTTCATCCGCAAATCTCAGCGCAAGAATCGCTTTCTCTTCTCCTTCCCTGGTCTTCTCGCTCCTATCTCCGCCGCTACCATCGGCGATCTCGATCGATTATCTACCAAAAACCCTGTCCTCTACCTTAATTTCCCACAGGGTCGTATGAAACTTTTTGGAACGATTTTGTATCCAAAGAACAGATACTTGACTCTTCAATTCTCTAGAGGAGGCAAAAATGTCTTATGTGATGATTATTTTGATAACATGATTGTGTTCTCTGAGTCATGGTGGATTGGGACAAAAGAGGAGAATCCAGAAAAAGCTCGTCTTGATTTCCCTAAAGAACTAGCTCAGGCAGAGAATACTGAGTTTGATTTCCAAGGCGGTGCTGGAGGAGCAGCTTCGGTGAAAA…
hgx1216v1_pB27B-47			183	1309	IF	Sense	94.1 / 61.6	CGACTTCTTCCGCAAATCTAAGCGCAAGAATCGCTTTCTCTTCTCCTTCCCGGGTCTTCTCGCTCCTATCTCCCCCGCTACCATCGGCAATCTCGATCGATTATCTACCAAAAACCCTGTCCTCTACCTTATTTTCCCACAGGGTCGTATGAAATTTTTTGGAACGATTTTGTATCCAAAAAACAAATACTTGACTCTTCATTTCTCTAGGGGAGGCAAAAAGGTCTAATGTGAGGATTATTTTGATAACATGATTGTGTTCTCTGAGTCAGGGGGGATTGGGACAAAAAAGGAAAATCCAAAAAAACCTCGTCTTGATTTCCCTAAAAAACTAGCTCAGGCAAAAAATACTGATTTTGATTTCCAAGGCGGTGCTGGAGGACCACCTTCGGTGAAAAA…	TATATGCAACGGACGTGTTTGAGTGTAACTTGTTCTGTTCAGGAAACACAGTCATTATCACCGTCACGAACCGGCGCGTTCGGAAATTTGGAGAATTAATTGAAATTCTCAGGCCCCTCTGGGAAGAAGGAAACATGGGAGAGTGGAACACCGGGGGACCCGGATTTTTCCAGAAATTCTTAGAAATTTTAAAAAGGGAAAGGGGTTTTGGGGTTTGCAACCAAATGGCCCGAAAAAAACTCGGGGAAAAGGGGAAAAAAAAAAAGAAAAAAAAGAAAGGGTTTTCAAAGAAATTTTTTTAACCCTTTTTAAAAAATTGGGGGGAAAAAAGGGGGGAAATCCCAGGGGAAAAAACCCCCCAAAAGTTAAAAAAAATTTTTTCCCAAAAAAAAAAAGGGT…	CGACATCATCCGCAAATCTCAGCGCAAGAATCGCTTTCTCTTCTCCTTCCCTGGTCTTCTCGCTCCTATCTCCGCCGCTACCATCGGCGATCTCGATCGATTATCTACCAAAAACCCTGTCCTCTACCTTAATTTCCCACAGGGTCGTATGAAACTTTTTGGAACGATTTTGTATCCGAAGAACAGATACTTGACTCTTCAATTCTCTAGAGGAGGCAAAAATGTCTTATGTGATGATTATTTTGATAACATGATTGTGTTCTCTGAGTCATGGTGGATTGGGACAAAAGAGGAGAATCCAGAAGAAGCTCGTCTTGATTTCCCTAAAGAACTAGCTCAGGCAGAGAATACTGAGTTTGATTTCCAAGGCGGTGCTGGAGGAGCAGCTTCGGTGAAGAA…
hgx1216v1_pB27B-12			183	1309	IF	Sense	99.5 / 58.1	CGACATCATCCGCAAATCTCAGCGCAAGAATCGCTTTCTCTTCTCCTTCCCTGGTCTTCTCGCTCCTATCTCCGCCGCTACCATCGGCGATCTCGATCGATTATCTACCAAAAACCCTGTCCTCTACCTTAATTTCCCACAGGGTCGTATGAAACTTTTTGGAACGATTTTGTATCCAAAGAACAGATACTTGACTCTTCAATTCTCTAGAGGAGGCAAAAATGTCTTATGTGATGATTATTTTGATAACATGATTGTGTTCTCTGAGTCATGGTGGATTGGGACAAAAGAGGAGAATCCAGAAGAAGCTCGTCTTGATTTCCCTAAAGAACTAGCTCAGGCAGAGAATACTGAGTTTGATTTCCAAGGCGGTGCTGGAGGAGCAGCTTCGGTGAAGAA…	TGGGAGAGTCGTCGGACGGACTACATAACAGCAACAGAGCGCAACCGAGTCCTGTGGTTGATTTGTGTTTTTCTAGTATTAGAGTGATAGTACACACTCCGAATCCGCGCACAGTCGGGAATGTCTGGAGGATTTATGTGTCGAAATTCTCTCGGGCGCTCTGGGGGAGTGAGGGAAAATTTTGGAGAGTGGAAAACTTGTGGCACCTATTTCTCAAAAAATCTGGGGGGTCCAAGGGGGAAGGGGTTTTGGGTTGCAAACCAAGGGCCCCAAAAAAACCTCGGGAAAAGGGGAAAAAAAAAAAGAAAAAAAAAGAAGGGGGTTCAAGGGATTTTGTTTTACCCGGGGGTTTTTTTTTGGGGGAAAAAAGGGGGGACCCCCCCGGAAAAAAAAACCCCC…	CGACATCATCCGCAAATCTCAGCGCAAGAATCGCTTTCTCTTCTCCTTCCCTGGTCTTCTCGCTCCTATCTCCGCCGCTACCATCGGCGATCTCGATCGATTATCTACCAAAAACCCTGTCCTCTACCTTAATTTCCCACAGGGTCGTATGAAACTTTTTGGAACGATTTTGTATCCGAAGAACAGATACTTGACTCTTCAATTCTCTAGAGGAGGCAAAAATGTCTTATGTGATGATTATTTTGATAACATGATTGTGTTCTCTGAGTCATGGTGGATTGGGACAAAAGAGGAGAATCCAGAAGAAGCTCGTCTTGATTTCCCTAAAGAACTAGCTCAGGCAGAGAATACTGAGTTTGATTTCCAAGGCGGTGCTGGAGGAGCAGCTTCGGTGAAGAA…
hgx1216v1_pB27A-12			183	1309	IF	Sense	99.1 / 64.4	CGACATCATCCGCAAATCTCAGCGCAAGAATCGCTTTCTCTTCTCCTTCCCTGGTCTTCTCGCTCCTATCTCCGCCGCTACCATCGGCGATCTCGATCGATTATCTACCAAAAACCCTGTCCTCTACCTTAATTTCCCACAGGGTCGTATGAAACTTTTTGGAACGATTTTGTATCCAAAGAACAGATACTTGACTCTTCAATTCTCTAGAGGAGGCAAAAATGTCTTATGTGATGATTATTTTGATAACATGATTGTGTTCTCTGAGTCATGGTGGATTGGGACAAAAGAGGAGAATCCAGAAAAAGCTCGTCTTGATTTCCCTAAAGAACTAGCTCAGGCAGAGAATACTGAGTTTGATTTCCAAGGCGGTGCTGGAGGAGCAGCTTCGGTGAAGAA…	GGTCGTGGACGTGGCTCGGATTTATCCACACGATACACACTGAGCGGACAAGGGATGGCTAGGAGGATCTGTGCTGGTTCAGGAACACCGTCATAACCCCGGTCCATTATCGGTCGGCGTTTGAGAATTTGGAGAAATCACTTGGAAATTCTCTGGGCCCTCTTGGGAAAGAAGCAACATATGTGAAGAGTGGAACACTCTTGGACCGGAAATCTCAACGGGGTGTTTTGGGATTTTAAAGTTGAATGGGTTTTTGGGGCTTGCAAACAAGTGGCCGGAAAAAATTTCGGGTAAAAGGGGAAAAAAAAAAGGGAAAAACAGAAGGGGGGTTCAAGGAATTTTTTTTACCCCTTTTTAAAAAGGGGGGGGGAAAAAGGGGGGGAATTCCCGGGGGAAATT…	CGACATCATCCGCAAATCTCAGCGCAAGAATCGCTTTCTCTTCTCCTTCCCTGGTCTTCTCGCTCCTATCTCCGCCGCTACCATCGGCGATCTCGATCGATTATCTACCAAAAACCCTGTCCTCTACCTTAATTTCCCACAGGGTCGTATGAAACTTTTTGGAACGATTTTGTATCCGAAGAACAGATACTTGACTCTTCAATTCTCTAGAGGAGGCAAAAATGTCTTATGTGATGATTATTTTGATAACATGATTGTGTTCTCTGAGTCATGGTGGATTGGGACAAAAGAGGAGAATCCAGAAGAAGCTCGTCTTGATTTCCCTAAAGAACTAGCTCAGGCAGAGAATACTGAGTTTGATTTCCAAGGCGGTGCTGGAGGAGCAGCTTCGGTGAAGAA…
hgx1216v1_pB27B-24			183	1309	IF	Sense	98.7 / 63.8	CGACATCATCCGCAAATCTCAGCGCAAGAATCGCTTTCTCTTCTCCTTCCCTGGTCTTCTCGCTCCTATCTCCGCCGCTACCATCGGCGATCTCGATCGATTATCTACCAAAAACCCTGTCCTCTACCTTAATTTCCCACAGGGTCGTATGAAACTTTTTGGAACGATTTTGTATCCAAAGAACAGATACTTGACTCTTCAATTCTCTAGAGGAGGCAAAAATGTCTTATGTGATGATTATTTTGATAACATGATTGTGTTCTCTGAGTCATGGTGGATTGGGACAAAAGAGGAGAATCCAGAAGAAGCTCGTCTTGATTTCCCTAAAGAACTAGCTCAGGCAGAGAATACTGAGTTTGATTTCCAAGGCGGTGCTGGAGGAGCAGCTTCGGTGAAGAA…	TTGTGGATGTTTTCAGCAGCCGCTCCGAGTGCACGCATTGTAGAGGATCGCCCTGCCCATAGCCTGTCATACACATCAGGATCTGCCGCAGTTTGAGAATTGGAGATTACTGCGAAACTCTCCGGCTCTCGGGATGTAGGCGAACTTTGAAATGGGACCTCGTTGGACTGTATTTACACGAAGCCGAGGATCCCAAAGGAATGGTTTTGGGTTTGCCAAAAAAGGGCCCGAGGGCAATGGGGGAAAAAGGAAAAAAAAAAGGGAAAAAACGGAGGGTGGTTCCAGGGATTTTTGTTTACCCCTTCTTAAAAAGTGGGGGGGAAAAAGGGGGGAATTCCCAGGGGAAAAATCCCCCCAAAGGTTTAAAAAAATTTTTTCCAAAAAAAAAAAGGGGTGGTG…	CGACATCATCCGCAAATCTCAGCGCAAGAATCGCTTTCTCTTCTCCTTCCCTGGTCTTCTCGCTCCTATCTCCGCCGCTACCATCGGCGATCTCGATCGATTATCTACCAAAAACCCTGTCCTCTACCTTAATTTCCCACAGGGTCGTATGAAACTTTTTGGAACGATTTTGTATCCGAAGAACAGATACTTGACTCTTCAATTCTCTAGAGGAGGCAAAAATGTCTTATGTGATGATTATTTTGATAACATGATTGTGTTCTCTGAGTCATGGTGGATTGGGACAAAAGAGGAGAATCCAGAAGAAGCTCGTCTTGATTTCCCTAAAGAACTAGCTCAGGCAGAGAATACTGAGTTTGATTTCCAAGGCGGTGCTGGAGGAGCAGCTTCGGTGAAGAA…
hgx1216v1_pB27B-13			183	1309	IF	Sense	98.8 / 63.8	CGACATCATCCGCAAATCTCAGCGCAAGAATCGCTTTCTCTTCTCCTTCCCTGGTCTTCTCGCTCCTATCTCCGCCGCTACCATCGGCGATCTCGATCGATTATCTACCAAAAACCCTGTCCTCTACCTTAATTTCCCACAGGGTCGTATGAAACTTTTTGGAACGATTTTGTATCCAAAGAACAGATACTTGACTCTTCAATTCTCTAGAGGAGGCAAAAATGTCTTATGTGATGATTATTTTGATAACATGATTGTGTTCTCTGAGTCATGGTGGATTGGGACAAAAGAGGAGAATCCAGAAGAAGCTCGTCTTGATTTCCCTAAAGAACTAGCTCAGGCAGAGAATACTGAGTTTGATTTCCAAGGCGGTGCTGGAGGAGCAGCTTCGGTGAAGAA…	TGGCATGCACGCGCGTACAGATAAACAGTGTCGTCGGTGTGATTCTGGCTTGTCGGTTTACAAGTCATAACCCACGCCAGATCCGTTCCGTGTTGAGAATTGGGAGAATTACTTGAGACTCTCAGGGCTCCTCGGGGAGTGTAGGCGATATCTTGTAAGTGAGAACTGTTGGACCTTTTTCTACAAAATTGTGGGATTCCAAGGGAAATGTTTTTGGGGTTGCCACACATGGCCCCAGAAACTTGGGGAAAAGGGAAAAAAAAAAGGGAAAAAAAGGAAACTGGGTCAAGGAAATTGGGTTAACCCCGTTAAAAAAATTGGGAGGAAAAAAGGGGAAATTCCCAGGGGAAAAAACCTTCCAAAAGTTAAAAAAAATTTTTTCCAAAAAAAAAAGAAGGG…	CGACATCATCCGCAAATCTCAGCGCAAGAATCGCTTTCTCTTCTCCTTCCCTGGTCTTCTCGCTCCTATCTCCGCCGCTACCATCGGCGATCTCGATCGATTATCTACCAAAAACCCTGTCCTCTACCTTAATTTCCCACAGGGTCGTATGAAACTTTTTGGAACGATTTTGTATCCGAAGAACAGATACTTGACTCTTCAATTCTCTAGAGGAGGCAAAAATGTCTTATGTGATGATTATTTTGATAACATGATTGTGTTCTCTGAGTCATGGTGGATTGGGACAAAAGAGGAGAATCCAGAAGAAGCTCGTCTTGATTTCCCTAAAGAACTAGCTCAGGCAGAGAATACTGAGTTTGATTTCCAAGGCGGTGCTGGAGGAGCAGCTTCGGTGAAGAA…
hgx1216v1_pB27B-31			183	1309	IF	Sense	99.3 / 65.0	CGACATCATCCGCAAATCTCAGCGCAAGAATCGCTTTCTCTTCTCCTTCCCTGGTCTTCTCGCTCCTATCTCCGCCGCTACCATCGGCGATCTCGATCGATTATCTACCAAAAACCCTGTCCTCTACCTTAATTTCCCACAGGGTCGTATGAAACTTTTTGGAACGATTTTGTATCCAAAGAACAGATACTTGACTCTTCAATTCTCTAGAGGAGGCAAAAATGTCTTATGTGATGATTATTTTGATAACATGATTGTGTTCTCTGAGTCATGGTGGATTGGGACAAAAGAGGAGAATCCAGAAGAAGCTCGTCTTGATTTCCCTAAAGAACTAGCTCAGGCAGAGAATACTGAGTTTGATTTCCAAGGCGGTGCTGGAGGAGCAGCTTCGGTGAAGAA…	TTGCTGTAAGGGCGATTCCCGAAGTGGCTCGAGTGTTCTGTTAGTGATCTCGGCGTTGTCAGTATATCCAGTCATAACCCCATCCAGAATCGGTGGGGAGGTTGGGAATTTGGGGAAATTAATATCGAACTCTCTCTGAGCGCTCTCTGTGGAAGGAGGGCAAACATGTGGAGAGTGGAAACCTCGGTGGGCCGATTTTCACAAAAGTTTTGGGGAATTCCCAGGGTAAGTTTTTTGTTTTGCCGAACATTCCCGAAAAATTCGGGGAAAAAGGGAAAAAAAAAGGGAAAAAACGGAAGGTGGTTCCAAGGATTTTTTTTAACCCTTTTAAAAAAGTTGGGGAAAAAAAGGGGAAATTCCCAGGGAAAAAAACCTTCCAAAAGTTAAAAAAAATTTTTT…	CGACATCATCCGCAAATCTCAGCGCAAGAATCGCTTTCTCTTCTCCTTCCCTGGTCTTCTCGCTCCTATCTCCGCCGCTACCATCGGCGATCTCGATCGATTATCTACCAAAAACCCTGTCCTCTACCTTAATTTCCCACAGGGTCGTATGAAACTTTTTGGAACGATTTTGTATCCGAAGAACAGATACTTGACTCTTCAATTCTCTAGAGGAGGCAAAAATGTCTTATGTGATGATTATTTTGATAACATGATTGTGTTCTCTGAGTCATGGTGGATTGGGACAAAAGAGGAGAATCCAGAAGAAGCTCGTCTTGATTTCCCTAAAGAACTAGCTCAGGCAGAGAATACTGAGTTTGATTTCCAAGGCGGTGCTGGAGGAGCAGCTTCGGTGAAGAA…
hgx1216v1_pB27A-1			183	No Data	IF	Sense	95.6	CGACATCATCCGCAAATCTCAGCGCAAGAATCGCTTTCTCTTCTCCTTCCCTGGTCTTCTCGCTCCTATCTCCGCCGCTACCATCGGCGATCTCGATCGATTATCTACCAAAAACCCTGTCCTCTACCTTAATTTCCCACAGGGTCGTATGAAACTTTTTGGAACGATTTTGTATCCAAAGAACAGATACTTGACTCTTCAATTCTCTAGAGGAGGCAAAAATGTCTTATGTGATGATTATTTTGATAACATGATTGTGTTCTCTGAGTCATGGTGGATTGGGACAAAAGAGGAGAATCCAGAAAAAGCTCGTCTTGATTTCCCTAAAGAACTAGCTCAGGCAGAGAATACTGAGTTTGATTTCCAAGGCGGTGCTGGAGGAGCAGCTTCGGTGAAGAA…
hgx1216v1_pB27B-42	AT2G27170	TTN7 (TITAN7) / SMC3(STRUCTURAL MAINTENANCE OF CHROMOSOMES 3)		2355	??	Sense	/ 87.5		TTAATTTTTTTAAAAGTTGTGTTGTTGCCCGTGTCACCCTGAATTGGGTTAAGGCGGCCCGGGTTCGATTCCAAAAGATTCTGAGCAATACCTTGCTCGAAAAGGTAAATTCGATTTAAAAGTTTTAACCCAGCATTGGGTCAGGTTTTTGGTTGAACTGTAGTATCCGTTATTGAATGTGGCGACAAGAGTTGCTAAGAATGATGACCTTGATTGTATAACTATTGAAGGTGACCAGGTGAGCAGAAAGGGTCGTATGACCGGTGGATTCTATGACCACAGGCGGTCAAAATTGGGATTCATGAATATAATAATGCAAAATACAAAGTCTATAAAGGGGAGTTTGTTGGAACTGGAGGATGTTAGAAGGGAGCCGCAAGTGATTGATCAGCAGATTAC…
hgx1216v1_pB27A-36			576	2428	IF	Sense	99.2 / 92.6	TGTCCACTACTTGGATGAAAGACTAAGAGAATTGGACGAAAAGAAAGAAAAACTCAAAAAATATCAACAACTTGACAAACAGAGAAAATCACTGGAATACACCATTTACGACAAAGAGCTTCACGATGCTCGGGAGAAACTGGAACAGGTAGAAGTTGCACGAACTAAGGCATCTGAAGAGTCCACAAAAATGTATGATAGAGTGGAGAAGGCCCAGGACGACTCCAAGTCTTTAGATGAATCCCTGAAAGAACTGACAAAGGAGCTTCAGACGTTATACAAGGAGAAAGAAACTGTTGAAGCTCAACAAACTAAAGCGTTAAAGAAAAAGACAAAGCTGGAGCTTGATGTGAAAGACTTTCAGGATCGAATTACTGGAAATATTCAGTCTAAGAATGA…	ATCCAGGATATTTGGACACGTGAATTTTTCAAGGGTGGATGTGTGACTTCCACTTCTGAATCGGATAAGGCGCTTGCGTCAGCTAGCAAAGATTCTATGCAATACCTCTGCTCAAAAAGTTAAAGTTCGATTCATAGTTTGAACAGCATTGGGTCAGGTTTTTGGTAGAACAGTAGTATGCCGTGATTGAATGGGCAACAAGAGGTGCTAAGAATGATGACCTCGATTGTTAACTATGGAAGGTGACCAGGTGAGCAGAAAGGGTGGTATGACCGGTGGATTTTATGACCACAGGCGGTCAAAAGTGAGATTCATGAATATAATAATGCAAAATACAAAGTTTATAAATTAGAAGGAGAAGGAAATGGAGGATGTTAGAAGGCAGGTGCAAGTGATAGA…	TGTCCACTACTTGGATGAAAGACTAAGAGAATTGGACGAAGAGAAAGAAGAACTCAGAAAATATCAACAACTTGACAAACAGAGAAAATCACTGGAATACACCATTTACGACAAAGAGCTTCACGATGCTCGGGAGAAACTGGAACAGGTAGAAGTTGCACGAACTAAGGCATCTGAAGAGTCCACAAAAATGTATGATAGAGTGGAGAAGGCCCAGGACGACTCCAAGTCTTTAGATGAATCCCTGAAAGAACTGACAAAGGAGCTTCAGACGTTATACAAGGAGAAAGAAACTGTTGAAGCTCAACAAACTAAAGCGTTAAAGAAAAAGACAAAGCTGGAGCTTGATGTGAAAGACTTTCAGGATCGAATTACTGGAAATATTCAGTCTAAGAATGA…
